# Horizontal transfer and recombination fuel Ty4 retrotransposon evolution in *Saccharomyces*

**DOI:** 10.1101/2023.12.20.572574

**Authors:** Jingxuan Chen, David J. Garfinkel, Casey M. Bergman

**Affiliations:** Institute of Bioinformatics, University of Georgia, Athens, GA, USA; Department of Biochemistry and Molecular Biology, University of Georgia, Athens, GA, USA; Department of Genetics, University of Georgia, Athens, GA, USA

**Keywords:** genome evolution, horizontal transfer, recombination, retrotransposon, yeast

## Abstract

Horizontal transposon transfer (HTT) plays an important role in the evolution of eukaryotic genomes, however the detailed evolutionary history and impact of most HTT events remain to be elucidated. To better understand the process of HTT in closely-related microbial eukaryotes, we studied Ty4 retrotransposon subfamily content and sequence evolution across the genus *Saccharomyces* using short- and long-read whole genome sequence data, including new PacBio genome assemblies for two *S. mikatae* strains. We find evidence for multiple independent HTT events introducing the Tsu4 subfamily into specific lineages of *S. paradoxus*, *S. cerevisiae*, *S. eubayanus*, *S. kudriavzevii* and the ancestor of the *S. mikatae*/*S. jurei* species pair. In both *S. mikatae* and *S. kudriavzevii* , we identified novel Ty4 clades that were independently generated through recombination between resident and horizontally-transferred subfamilies. Our results reveal that recurrent HTT and lineage-specific extinction events lead to a complex pattern of Ty4 subfamily content across the genus *Saccharomyces*. Moreover, our results demonstrate how HTT can lead to coexistence of related retrotransposon subfamilies in the same genome that can fuel evolution of new retrotransposon clades *via* recombination.
