## Supplemental File 2 for "Horizontal transfer and recombination fuel Ty4 retrotransposon evolution in *Saccharomyces*"

dataset	species	strain	contigs	length	N50	L50	%GC	tRNAs	complete BUSCOs	duplicated BUSCOs	fragmented BUSCOs	missing BUSCOs	total BUSCOs	TY4_full	TY4_truncated	TY4_solo	TSU4_full	TSU4_truncated	TSU4_solo
marsit	Scer	245	343	11536835	161620	23	38.03	293	2086	42	3	6	2137	0	0	12	1	0	3
peter	Scer	AFQ_1	208	11767583	177038	22	38.12	281	2085	43	3	6	2137	0	10	24	1	0	1
peter	Scer	CDM_4	214	11713036	157243	24	38.12	264	2084	42	5	6	2137	0	7	32	0	1	3
odonnell	Scer	CQS_1a	16	12073726	958573	6	38.27	276	2085	44	2	6	2137	1	1	73	9	0	37
yue	Scer	DBVPG6044	17	12039134	930256	6	38.16	290	2084	45	2	6	2137	0	0	18	0	0	0
yue	Scer	DBVPG6765	17	11894910	913017	6	38.13	288	2085	44	2	6	2137	0	0	5	0	0	0
yue	Scer	S288C	17	12242942	930506	6	38.15	286	2083	45	2	7	2137	3	0	14	0	0	0
yue	Scer	SK1	17	12147923	923535	6	38.20	289	2084	45	2	6	2137	0	0	14	0	0	0
yue	Scer	UWOPS03-461.4	17	11821525	815151	6	38.10	286	2083	45	3	6	2137	0	0	60	0	0	0
yue	Scer	Y12	17	11964015	901780	6	38.13	288	2084	45	2	6	2137	4	1	14	0	0	0
yue	Scer	YPS128	17	11987953	928527	6	38.16	289	2083	44	3	7	2137	4	0	13	0	0	0
chen	Spar	DG1768	16	11628113	917222	6	38.40	269	2052	43	2	40	2137	0	1	48	0	0	17
eberlein	Spar	MSH-604	18	11835292	763954	6	38.51	276	2082	44	5	6	2137	0	1	46	4	0	19
yue	Spar	UFRJ50816	17	12214669	872155	6	38.24	290	2085	44	2	6	2137	0	1	45	22	2	105
yue	Spar	YPS138	17	11883118	905611	6	38.36	291	2085	44	2	6	2137	0	0	49	1	0	18
eberlein	Spar	R23	20	11960863	778202	6	38.48	276	2082	44	4	7	2137	0	1	51	4	0	29
eberlein	Spar	WX20	19	12028897	777535	6	38.49	275	2074	44	13	6	2137	0	1	49	4	0	26
eberlein	Spar	LL2011_012	19	11959616	684142	7	38.50	276	2081	46	4	6	2137	0	1	47	1	0	26
eberlein	Spar	LL2012_016	19	12014617	692747	7	38.50	275	2078	45	7	7	2137	0	1	46	1	1	33
yue	Spar	UWOPS91-917.1	17	11929789	905577	6	38.20	287	2079	47	5	6	2137	0	0	40	1	1	88
eberlein	Spar	LL2012_001	18	11861949	821342	6	38.68	275	2082	45	4	6	2137	0	2	45	0	0	0
yue	Spar	CBS432	17	12092810	903028	6	38.54	288	2085	44	2	6	2137	0	2	46	0	0	0
yue	Spar	N44	17	11881637	904322	6	38.49	289	2085	44	2	6	2137	3	3	106	0	0	0
chen	Smik	IFO1815	22	12243664	778614	7	37.80	285	2077	37	11	12	2137	0	2	5	15	11	207
chen	Smik	NBRC10994	25	12361694	771552	7	37.99	274	2078	39	9	11	2137	0	1	10	26	8	234
naseeb	Sjur	NCYC3947	18	11938758	738741	7	37.90	290	2083	41	4	9	2137	0	0	7	4	2	137
naseeb	Sjur	NCYC3962	22	11870060	676065	7	37.89	289	2025	38	36	38	2137	0	0	6	3	2	138
boonekamp	Skud	CR85	17	11851421	896113	6	39.63	288	2083	43	4	7	2137	0	2	25	0	0	19
wolfe	Skud	ZP591	16	11759424	908134	6	39.84	273	2087	43	2	5	2137	0	2	22	0	0	18
wolfe	Skud	IFO1802	16	11913776	901691	6	39.82	273	2086	44	2	5	2137	0	0	40	0	8	19
liti	Sarb	H-6	35	11619520	879294	6	38.68	287	2079	40	10	8	2137	0	0	1	0	1	20
peris	Sarb	ZP960	17	11461381	894440	6	38.77	290	2083	45	2	7	2137	0	0	0	0	1	26
chen	Suva	CBS7001	16	11968998	896303	6	40.18	286	2079	49	2	7	2137	0	0	0	9	7	71
wolfe	Suva	ZP964	16	11715280	920918	6	39.96	292	2076	52	2	7	2137	0	0	0	0	6	74
brickwedde	Seub	CBS12357	17	11949876	914559	6	39.86	301	2084	46	2	5	2137	0	0	1	0	6	98
mardones	Seub	216	17	11826878	909444	6	39.87	302	2071	43	10	13	2137	0	0	1	0	7	100
mardones	Seub	450	17	11912982	923842	6	39.87	301	2081	46	4	6	2137	0	0	1	4	10	107
brouwers	Seub	CDFM21L.1	18	12038421	915180	6	39.78	298	2082	47	3	5	2137	0	0	1	14	4	160
odonnell	Scer	AAB	16	12063471	914699	6	38.36	276	2081	47	3	6	2137	1	0	7	0	0	0
odonnell	Scer	AAC_collapsed	16	11969102	944229	6	38.37	273	2068	42	11	16	2137	1	0	5	0	0	0
odonnell	Scer	AAC_HP1	16	11844963	903435	6	38.34	273	2048	43	9	37	2137	1	0	7	0	0	0
odonnell	Scer	AAC_HP2	16	11622345	814415	6	38.30	272	2061	41	6	29	2137	0	0	4	0	0	0
odonnell	Scer	AAR	16	11920395	905389	6	38.32	275	2081	48	2	6	2137	0	0	10	0	0	0
odonnell	Scer	ABA	16	12109277	934841	6	38.33	278	2080	46	4	7	2137	3	0	10	0	0	0
odonnell	Scer	ABH	16	11911399	901459	6	38.34	273	2081	45	4	7	2137	4	1	12	0	0	0
odonnell	Scer	ACA	16	12292069	907964	6	38.44	273	2083	44	3	7	2137	0	0	14	0	0	0
odonnell	Scer	ACH	16	12167093	923966	6	38.35	276	2082	47	2	6	2137	1	0	7	0	0	1
odonnell	Scer	ADE	16	11799794	909898	6	38.33	277	2082	45	3	7	2137	0	0	11	0	0	0
odonnell	Scer	ADI	16	12927157	920639	6	38.85	275	2083	46	2	6	2137	0	0	5	0	0	1
odonnell	Scer	ADM_collapsed	16	11867135	923358	6	38.42	276	2036	41	38	22	2137	1	0	7	0	0	1
odonnell	Scer	ADM_HP1	95	11233962	173553	21	38.41	258	1988	44	14	91	2137	0	1	9	0	0	0
odonnell	Scer	ADM_HP2	157	10930166	99249	37	38.32	251	1954	44	17	122	2137	1	0	9	0	0	0
odonnell	Scer	ADQ	16	11820343	895464	6	38.35	275	2083	44	3	7	2137	2	0	16	0	0	0
odonnell	Scer	ADS	16	11691449	909441	6	38.33	275	2081	46	3	7	2137	0	0	4	0	0	1
odonnell	Scer	AEG	16	11965478	922520	6	38.34	274	2082	45	3	7	2137	1	0	10	0	0	2
odonnell	Scer	AEH	16	12093243	922731	6	38.37	277	2085	44	2	6	2137	0	1	8	0	0	0
odonnell	Scer	AEL_collapsed	17	12078639	910554	6	38.35	273	2059	50	16	12	2137	1	0	13	0	0	1
odonnell	Scer	AEL_HP1	21	11872568	742973	7	38.32	274	2069	47	5	16	2137	1	0	11	0	0	1
odonnell	Scer	AEL_HP2	32	11492506	662809	7	38.28	271	2032	42	4	59	2137	1	0	12	0	0	0
odonnell	Scer	AFH	16	12090586	908550	6	38.30	277	2081	48	2	6	2137	1	0	16	0	0	0
odonnell	Scer	AFI	16	11884701	909263	6	38.36	274	2080	49	2	6	2137	0	0	4	0	0	0
odonnell	Scer	AGA_1a	16	11760088	904319	6	38.31	275	2084	45	2	6	2137	0	0	5	0	0	0
odonnell	Scer	AGK	16	12078496	951898	6	38.40	271	2085	44	2	6	2137	2	0	8	0	0	0
odonnell	Scer	AHG	16	11841448	919631	6	38.37	275	2078	45	3	11	2137	0	0	4	0	0	0
odonnell	Scer	AHL	16	12066693	938365	6	38.36	276	2082	46	3	6	2137	0	0	9	0	0	0
odonnell	Scer	AIC	16	11871368	902138	6	38.33	274	2083	45	3	6	2137	0	0	5	0	0	0
odonnell	Scer	AIE	16	11929080	926018	6	38.31	276	2081	48	2	6	2137	0	0	9	0	0	0
odonnell	Scer	AIF_collapsed	17	12126785	863079	6	38.37	277	2073	53	5	6	2137	0	0	6	0	0	0
odonnell	Scer	AIF_HP1	17	11782691	860955	6	38.40	274	2050	48	4	35	2137	0	0	6	0	0	0
odonnell	Scer	AIF_HP2	16	11612260	862143	6	38.41	268	1987	53	9	88	2137	0	0	4	0	0	1
odonnell	Scer	AIG	16	11952679	911048	6	38.31	278	2076	46	3	12	2137	0	0	8	0	0	0
odonnell	Scer	AIS_collapsed	16	12038230	915282	6	38.45	274	2080	45	6	6	2137	0	0	4	0	0	1
odonnell	Scer	AIS_HP1	16	12022902	920402	6	38.46	274	2072	44	5	16	2137	0	0	4	0	0	1
odonnell	Scer	AIS_HP2	16	11443056	766567	6	38.70	262	1994	38	6	99	2137	0	0	7	0	0	5
odonnell	Scer	AKH_1a	16	11815591	885177	6	38.30	275	2073	44	4	16	2137	0	0	14	0	0	0
odonnell	Scer	AKR_collapsed	16	11843924	895238	6	38.35	277	2074	46	7	10	2137	1	0	16	0	0	0
odonnell	Scer	AKR_HP1	41	11577519	456517	10	38.33	264	2065	45	3	24	2137	1	0	16	0	0	0
odonnell	Scer	AKR_HP2	63	11108683	278141	13	38.32	259	2027	45	5	60	2137	1	0	12	0	0	0
odonnell	Scer	ALH_1b	16	11977170	901790	6	38.36	275	2083	45	3	6	2137	1	0	16	0	0	0
odonnell	Scer	ALH_1c	16	11791157	896073	6	38.30	275	2082	46	3	6	2137	1	0	15	0	0	0
odonnell	Scer	ALI_collapsed	17	12254196	814895	6	38.36	285	2065	59	5	8	2137	0	0	27	0	0	5
odonnell	Scer	ALI_HP1	16	11894430	855171	6	38.28	278	2080	47	3	7	2137	0	0	28	0	0	5
odonnell	Scer	ALI_HP2	16	11939752	939715	6	38.31	277	2067	50	4	16	2137	0	0	26	0	0	5
odonnell	Scer	ALS_1a	16	12069622	938735	6	38.39	274	2083	45	3	6	2137	0	0	5	0	0	0
odonnell	Scer	AMH_1a	16	12175827	919202	6	38.21	274	2084	45	2	6	2137	0	1	65	0	0	0
odonnell	Scer	AMM_1a	16	12672561	945581	6	38.22	273	2083	45	3	6	2137	24	1	30	0	0	0
odonnell	Scer	AMP_1a	16	12380288	928376	6	38.37	274	2076	45	4	12	2137	0	0	5	0	0	0
odonnell	Scer	ANE	16	11882528	919850	6	38.35	277	2083	44	4	6	2137	2	2	12	0	0	0
odonnell	Scer	ANL_collapsed	16	11783953	913901	6	38.49	271	2066	39	18	14	2137	0	0	5	0	0	0
odonnell	Scer	ANL_HP	185	42141336	307004	45	38.37	1021	1763	345	5	24	2137	0	0	18	0	0	0
odonnell	Scer	ANM_collapsed	16	11949778	920589	6	38.52	275	2068	42	17	10	2137	0	0	5	0	0	0
odonnell	Scer	ANM_HP	397	57099456	200554	95	38.38	1430	1677	450	3	7	2137	0	0	28	0	0	0
odonnell	Scer	APG	16	12098357	926076	6	38.38	275	2083	44	3	7	2137	0	0	7	0	0	0
odonnell	Scer	AQG_2a	16	12028136	906155	6	38.28	276	2079	49	3	6	2137	3	0	10	0	0	1
odonnell	Scer	ASB_collapsed	16	12022992	920437	6	38.35	273	2062	44	17	14	2137	2	1	9	0	0	0
odonnell	Scer	ASB_HP1	16	12298730	928249	6	38.42	275	2082	47	2	6	2137	4	0	9	0	0	0
odonnell	Scer	ASB_HP2	16	12078710	909266	6	38.34	270	2065	46	2	24	2137	0	1	10	0	0	1
odonnell	Scer	ASG	16	11894638	915584	6	38.36	275	2083	45	3	6	2137	0	0	4	0	0	0
odonnell	Scer	ASN_collapsed	16	11828961	907159	6	38.41	267	2056	41	24	16	2137	0	0	5	0	0	0
odonnell	Scer	ASN_HP1	36	11738374	487433	9	38.38	267	2048	41	7	41	2137	0	0	5	0	0	0
odonnell	Scer	ASN_HP2	61	11450408	293152	15	38.29	245	2040	42	7	48	2137	0	0	5	0	0	0
odonnell	Scer	ATM_1a	16	11906936	913274	6	38.35	275	2083	45	3	6	2137	0	0	4	0	0	0
odonnell	Scer	ATV_collapsed	16	11963809	913090	6	38.40	274	2070	45	10	12	2137	1	0	7	0	0	0
odonnell	Scer	ATV_HP	297	32845401	144232	72	38.27	774	1632	415	3	87	2137	1	0	21	0	0	0
odonnell	Scer	AVB	16	11902943	913638	6	38.34	275	2081	47	3	6	2137	0	0	10	0	0	0
odonnell	Scer	AVI_1a	16	12018964	919423	6	38.38	275	2084	44	3	6	2137	4	0	12	0	0	0
odonnell	Scer	AVN_collapsed	16	11789387	916454	6	38.48	272	2083	41	4	9	2137	0	0	4	0	0	0
odonnell	Scer	AVN_HP	211	31401219	196444	48	38.34	762	1811	313	4	9	2137	0	0	12	0	0	0
odonnell	Scer	BAD_collapsed	16	12078722	928998	6	38.43	273	2076	45	9	7	2137	0	0	18	0	0	0
odonnell	Scer	BAD_HP	129	13878470	132265	37	38.30	394	398	947	4	788	2137	0	0	23	0	0	0
odonnell	Scer	BAF_collapsed	17	12025847	944666	6	38.38	278	2070	51	6	10	2137	0	0	12	0	0	0
odonnell	Scer	BAF_HP1	22	12039513	936215	6	38.42	272	2074	46	6	11	2137	0	0	12	0	0	0
odonnell	Scer	BAF_HP2	21	12018206	930302	6	38.40	279	2072	47	5	13	2137	0	0	11	0	0	0
odonnell	Scer	BAG_1a	16	12062428	931645	6	38.33	273	2080	44	4	9	2137	2	1	48	0	0	0
odonnell	Scer	BAH	16	11861488	919458	6	38.28	274	2080	45	4	8	2137	4	1	46	0	0	0
odonnell	Scer	BAI_1a	16	11868812	917400	6	38.34	275	2084	44	3	6	2137	2	0	22	0	0	0
odonnell	Scer	BAK_1a	16	11830897	923878	6	38.31	275	2084	44	3	6	2137	4	0	17	0	0	0
odonnell	Scer	BAL_1a	16	11971140	924422	6	38.29	275	2084	45	2	6	2137	0	0	9	0	0	0
odonnell	Scer	BAM	16	12155023	889976	6	38.22	276	2075	46	4	12	2137	6	1	39	0	0	0
odonnell	Scer	BAP_1a	16	12232740	918525	6	38.25	277	2082	45	4	6	2137	6	0	38	0	0	0
odonnell	Scer	BAQ_1a	16	11968198	914298	6	38.30	275	2082	46	3	6	2137	6	0	19	0	0	0
odonnell	Scer	BBF_collapsed	16	12247159	928157	6	38.48	273	2061	44	20	12	2137	3	0	13	0	0	0
odonnell	Scer	BBF_HP1	16	12376148	927358	6	38.48	275	2081	43	2	11	2137	5	1	13	0	0	0
odonnell	Scer	BBF_HP2	16	11781498	895908	6	38.45	268	2064	38	5	30	2137	4	0	9	0	0	0
odonnell	Scer	BBL	16	11996832	935095	6	38.29	275	2082	45	4	6	2137	0	0	14	0	0	0
odonnell	Scer	BBM_1a	16	11945347	917171	6	38.37	276	2083	44	3	7	2137	0	0	10	0	0	4
odonnell	Scer	BBT_collapsed	16	12222508	925663	6	38.38	276	2074	45	10	8	2137	1	0	10	0	0	0
odonnell	Scer	BBT_HP	80	36373664	590880	23	38.32	841	1820	305	3	9	2137	3	0	37	0	0	1
odonnell	Scer	BCE_3a	16	11843729	845134	6	38.29	276	2082	47	2	6	2137	0	0	30	0	0	4
odonnell	Scer	BCN	16	11870699	872480	6	38.33	276	2082	46	2	7	2137	0	0	32	0	0	5
odonnell	Scer	BDC_1c	16	12137032	907812	6	38.37	278	2083	45	3	6	2137	5	0	11	0	0	0
odonnell	Scer	BDF_1d	16	12116088	911773	6	38.34	277	2082	46	3	6	2137	6	0	11	0	0	0
odonnell	Scer	BDH_1b	16	12090604	940785	6	38.35	275	2084	44	3	6	2137	2	0	7	0	0	0
odonnell	Scer	BDM_1a	16	12249549	929207	6	38.33	274	2082	46	3	6	2137	2	0	17	0	0	0
odonnell	Scer	BDN_1c	16	11682287	908526	6	38.37	272	2082	43	4	8	2137	0	0	5	0	0	0
odonnell	Scer	BEM_collapsed	16	11881333	916001	6	38.44	278	2048	41	27	21	2137	0	0	5	0	0	0
odonnell	Scer	BEM_HP	211	35839082	221851	51	38.33	919	1641	257	3	236	2137	0	0	17	0	0	2
odonnell	Scer	BFH_collapsed	16	12149535	919213	6	38.36	271	2072	43	9	13	2137	0	0	5	0	0	0
odonnell	Scer	BFH_HP1	16	12034711	925361	6	38.32	273	2082	45	2	8	2137	0	0	5	0	0	0
odonnell	Scer	BFH_HP2	16	11910531	922301	6	38.29	270	2078	45	3	11	2137	0	0	5	0	0	0
odonnell	Scer	BFP_1a	16	11877387	918649	6	38.32	275	2082	45	4	6	2137	0	0	5	0	0	0
odonnell	Scer	BGN_3a	16	12071171	920180	6	38.31	273	2082	45	4	6	2137	0	0	5	0	0	0
odonnell	Scer	BGP_1a	16	11927613	926127	6	38.35	270	2087	42	2	6	2137	0	0	6	0	0	0
odonnell	Scer	BHH	16	11994015	921690	6	38.31	275	2082	46	3	6	2137	5	0	6	0	0	0
odonnell	Scer	BLD_1a	16	11820354	913561	6	38.36	275	2085	44	2	6	2137	0	0	5	0	0	0
odonnell	Scer	BMB	16	11830859	815141	6	38.29	272	2082	45	4	6	2137	0	0	60	0	0	0
odonnell	Scer	BMC_2a	16	11832229	815090	6	38.29	272	2082	45	4	6	2137	0	0	60	0	0	0
odonnell	Scer	BPG	16	12099820	927280	6	38.37	276	2083	46	2	6	2137	0	1	7	0	0	0
odonnell	Scer	BPK_collapsed	16	11676123	936954	6	38.30	275	2083	45	3	6	2137	0	0	4	0	0	0
odonnell	Scer	BPK_HP1	19	12060103	850545	6	38.35	281	2072	54	3	8	2137	0	0	4	0	0	0
odonnell	Scer	BPK_HP2	24	11404994	682000	7	38.34	269	2045	44	4	44	2137	0	0	4	0	0	0
odonnell	Scer	BTE_collapsed	16	12101048	919548	6	38.44	275	2072	42	9	14	2137	3	0	6	0	0	0
odonnell	Scer	BTE_HP	151	47741338	454642	38	38.34	1121	1639	489	2	7	2137	9	1	36	0	0	1
odonnell	Scer	CAS_1a	16	11930055	910224	6	38.34	273	2083	45	3	6	2137	0	0	5	0	0	0
odonnell	Scer	CBK	16	12250244	933754	6	38.39	272	2075	44	5	13	2137	1	0	14	0	0	0
odonnell	Scer	CBM_collapsed	16	11970652	918761	6	38.44	269	2004	43	53	37	2137	1	0	11	0	0	0
odonnell	Scer	CBM_HP1	244	10328542	60042	50	38.38	237	1827	39	40	231	2137	0	0	11	0	0	0
odonnell	Scer	CBM_HP2	247	9983299	61288	47	38.35	225	1791	33	33	280	2137	1	0	10	0	0	1
odonnell	Scer	CCC_1a	16	11862453	915195	6	38.35	275	2082	45	4	6	2137	0	0	16	0	0	0
odonnell	Scer	CCN	16	11885734	914730	6	38.34	275	2084	44	3	6	2137	2	0	23	0	0	0
odonnell	Scer	CCQ_1a	16	11956162	919061	6	38.34	275	2081	47	3	6	2137	2	0	21	0	0	0
odonnell	Scer	CCT_1a	16	12357081	943439	6	38.39	274	2082	46	3	6	2137	3	0	25	0	0	0
odonnell	Scer	CDA	16	12102675	927493	6	38.38	274	2083	45	3	6	2137	0	0	22	0	0	0
odonnell	Scer	CDG_1a	16	12193818	942099	6	38.40	275	2082	45	4	6	2137	5	0	30	0	0	0
odonnell	Scer	CDN_1a	16	11865127	916022	6	38.32	275	2081	45	4	7	2137	5	0	18	0	0	0
odonnell	Scer	CEI_1a	16	11996716	925085	6	38.17	274	2084	45	2	6	2137	0	1	65	0	0	0
odonnell	Scer	CEL_1a	16	11891469	906216	6	38.29	276	2081	44	3	9	2137	3	0	18	0	0	0
odonnell	Scer	CEQ_1a	16	11982662	927291	6	38.34	274	2085	43	3	6	2137	0	0	10	0	0	0
odonnell	Scer	CFA	16	11827564	916282	6	38.37	274	2082	43	3	9	2137	0	0	14	0	0	0
odonnell	Scer	CFC_collapsed	16	11855947	920572	6	38.34	272	2056	46	19	16	2137	1	0	8	0	0	1
odonnell	Scer	CFC_HP	274	21331923	90624	68	38.24	500	1661	297	8	171	2137	0	2	15	0	0	0
odonnell	Scer	CFF_collapsed	16	12073622	917407	6	38.46	271	2044	45	33	15	2137	0	0	6	0	0	1
odonnell	Scer	CFF_HP1	171	11322207	112922	25	38.40	257	1982	43	15	97	2137	0	1	6	0	0	0
odonnell	Scer	CFF_HP2	165	10787791	114664	27	38.34	244	1946	41	13	137	2137	0	0	10	0	0	1
odonnell	Scer	CFS	16	11838738	914684	6	38.37	274	2076	48	7	6	2137	0	0	4	0	0	0
odonnell	Scer	CGH_1_collapsed	16	12103758	956121	6	38.36	279	2070	58	3	6	2137	0	1	8	0	0	0
odonnell	Scer	CGH_1_HP	109	28796060	374356	28	38.30	727	1705	136	6	290	2137	0	3	25	0	0	0
odonnell	Scer	CGH_3_collapsed	16	11800568	908750	6	38.34	273	2076	45	9	7	2137	0	2	8	0	0	0
odonnell	Scer	CGH_3_HP	26	10082363	713947	7	38.30	254	1794	40	6	297	2137	0	1	8	0	0	0
odonnell	Scer	CHS_3a	16	12047948	921767	6	38.31	275	2084	44	2	7	2137	3	0	8	0	0	0
odonnell	Scer	CIC_collapsed	16	11962569	914041	6	38.38	274	2038	44	37	18	2137	4	1	12	0	0	0
odonnell	Scer	CIC_HP1	188	11202550	136121	23	38.33	261	1966	40	18	113	2137	4	2	12	0	0	0
odonnell	Scer	CIC_HP2	208	10736640	82453	35	38.32	236	1937	44	26	130	2137	2	3	8	0	0	0
odonnell	Scer	CIH_collapsed	17	11917522	866846	6	38.28	274	2052	47	22	16	2137	3	1	9	0	0	0
odonnell	Scer	CIH_HP1	49	11928229	404077	11	38.26	279	2074	46	3	14	2137	1	2	7	0	0	0
odonnell	Scer	CIH_HP2	97	11787000	186583	20	38.23	272	2063	46	7	21	2137	3	0	10	0	0	0
odonnell	Scer	CKB_collapsed	16	11838583	909873	6	38.35	276	2073	45	11	8	2137	0	0	5	0	0	0
odonnell	Scer	CKB_HP1	17	11512571	909666	6	38.36	271	2042	42	4	49	2137	0	0	5	0	0	0
odonnell	Scer	CKB_HP2	29	10881423	500825	8	38.35	265	1979	40	8	110	2137	0	0	5	0	0	0
odonnell	Scer	CLL_collapsed	16	11914925	913377	6	38.29	267	2067	44	6	20	2137	3	0	14	0	0	0
odonnell	Scer	CLL_HP1	29	11816340	591325	8	38.29	270	2056	44	4	33	2137	4	0	14	0	0	0
odonnell	Scer	CLL_HP2	90	10628533	173155	17	38.27	235	1907	33	16	181	2137	3	0	12	0	0	0
odonnell	Scer	CLN	16	11983768	902452	6	38.38	275	2084	44	3	6	2137	4	0	17	0	0	0
odonnell	Scer	CMF_collapsed	16	11978339	904835	6	38.36	272	2070	47	3	17	2137	3	0	15	0	0	0
odonnell	Scer	CMF_HP1	17	11993562	912731	6	38.33	274	2060	50	4	23	2137	4	0	14	0	0	0
odonnell	Scer	CMF_HP2	16	11135911	881307	6	38.44	256	1926	37	10	164	2137	2	0	15	0	0	0
odonnell	Scer	CNB_1a	16	12119584	936556	6	38.43	275	2084	44	3	6	2137	1	0	4	0	0	0
odonnell	Scer	CNT_collapsed	17	12244552	929567	6	38.49	280	2062	47	12	16	2137	3	0	8	0	0	0
odonnell	Scer	CNT_HP1	28	12126941	618874	8	38.47	275	2080	43	2	12	2137	1	1	10	0	0	0
odonnell	Scer	CNT_HP2	45	11559305	364516	11	38.37	260	2061	43	9	24	2137	1	0	6	0	0	0
odonnell	Scer	CPA_1a	16	12310174	916132	6	38.46	276	2073	45	10	9	2137	0	0	13	0	0	7
odonnell	Scer	CPG_1a	16	12091771	944271	6	38.37	276	2080	46	4	7	2137	0	0	7	0	0	0
odonnell	Scer	CPI_1c	16	12035483	940046	6	38.39	276	2079	46	3	9	2137	0	0	13	0	0	3
odonnell	Scer	CPS_collapsed	17	12238627	930076	6	38.42	281	2054	48	24	11	2137	0	0	11	0	0	0
odonnell	Scer	CPS_HP	133	31486056	345565	33	38.38	760	1718	154	5	260	2137	0	0	33	0	0	0
odonnell	Scer	CQI_4a	16	11765885	904231	6	38.30	276	2083	45	3	6	2137	3	0	9	0	0	0
odonnell	Scer	CRB_1a	16	11869610	892990	6	38.37	276	2076	53	2	6	2137	0	0	4	0	0	1
odonnell	Scer	CRE_collapsed	17	12049131	880872	6	38.35	278	2070	49	9	9	2137	2	0	14	0	0	0
odonnell	Scer	CRE_HP	104	31910067	407266	25	38.28	761	1802	269	3	63	2137	11	0	38	0	0	2
odonnell	Scer	CRL	16	11954723	908177	6	38.37	275	2083	46	2	6	2137	0	0	4	0	0	0
